# Biases in the Parsortix® system observed with pancreatic cancer cell lines

**DOI:** 10.1101/2024.11.05.621344

**Authors:** Nele Vandenbussche, Renske Imschoot, Béatrice Lintermans, Lode Denolf, Joachim Taminau, Charlotte Fieuws, Geert Berx, Kris Gevaert, Kathleen B.M. Claes

## Abstract

Pancreatic cancer has a 5-year survival rate of merely 12%. The high rate of late-stage diagnoses underscores the need for reliable biomarkers for early detection and disease monitoring. Circulating tumor cells (CTCs) have emerged as a promising biomarker, yet their detection remains challenging due to their rarity and phenotypic diversity. This study evaluates the Parsortix® system, a microfluidic device designed to enrich CTCs based on size and deformability, using pancreatic cancer cell lines. As increasing evidence indicates that during epithelial to mesenchymal transition (EMT) a cell’s deformability increases, we evaluated to what extent the Parsortix® system was biased towards epithelial cancer cells. First, the EMT stage of three pancreatic cancer cell lines, CAPAN-1, PANC-1 and MIA PaCa-2, was assessed using immunocytochemistry, flow cytometry and proteomics. CAPAN-1 cells were classified as epithelial, MIA PaCa-2 cells exhibited a mesenchymal-like phenotype, and PANC-1 cells demonstrated a hybrid phenotype. Then, by spiking these cells into blood samples, we determined the Parsortix® system’s ability to recover the cancer cells. Our results indicated that epithelial and hybrid phenotypes are more efficiently captured (62.6 ± 18.5% and 65.4 ± 11.1%) than mesenchymal cancer cells (32.8 ± 10.2%). To confirm these findings, spike-in experiments were repeated using an EMT inducible cell line. Again, significantly lower recovery rates were found for the cells in a mesenchymal-like state (31.5 ± 6.4%) compared to those in an epithelial state (47.56 ± 7.2%). In conclusion, the Parsortix® system may underestimate the presence of mesenchymal CTCs.
