## Supplementary file 2 for "Biases in the Parsortix® system observed with pancreatic cancer cell lines": Supplementary file 2.xlsx

### Sheet: DE protein list
CAPAN-1 vs PANC-1: adj. p-value > 0,01 Log(FC) <-2	CAPAN-1 vs PANC-1: adj. p-value > 0,01 Log(FC) >2	MIA-PaCa-2 vs PANC-1: adj. p-value > 0,01 Log(FC) <-2	MIA-PaCa-2 vs PANC-1: adj. p-value > 0,01 Log(FC) >2	MIA-PaCa-2 vs CAPAN-1: adj. p-value > 0,01 Log(FC) <-2	MIA-PaCa-2 vs CAPAN-1: adj. p-value > 0,01 Log(FC) >2
AAMDC	ABCB6	ABCC1	ACAD11	ABCC3	AAMDC
ABCD1	ABCC3	ABCC3	ACSF2	ACAA1	ACAD11
ABCG2	ABHD11	ABCC4	ACSF3	ACAD8	ADI1
ABHD12	ACAA1	ABCD1	ADARB1	ACOT11	ALDH1A1
ABT1	ACAD8	ABCG2	ADI1	ACOT8	ALDH7A1
ADA	ACADS	ABHD15	AK4	ACSL5	ANXA1
ADI1	ACOT11	ABHD6	AKR1C2	ADAM10	APIP
AFAP1L2	ACSF2	ABLIM1	AKR1C3	ADAM8	ARRB2
AHNAK2	ACSF3	ACTN4	AKR1D1	ADAP1	ASMTL
AKAP12	ACSL5	AFAP1L2	ALDH1A1	ADD3	B3GAT3
AKT1	ADAM10	AGR2	ALDH5A1	ADGRF1	BAP18
AKT2	ADAM8	AGRN	ALDH6A1	ADGRG1	BIN3
ALG6	ADAP1	AKAP12	ALDH7A1	AGFG2	BTBD2
ANPEP	ADD3	AKAP13	ANKRD50	AGMAT	CALB2
APMAP	ADGRF1	AKR1B1	ANXA1	AGR2	CAP2
ARHGAP4	ADGRG1	AKT2	AP1G2	AGR3	CARM1
ATP6AP1	AGFG2	ALDH2	AP3S2	AGRN	CARS2
B3GAT3	AGMAT	ALG6	APOBEC3B	AKR1B1	CAVIN1
BAG3	AGR3	ALPG	ARF5	ALCAM	CAVIN2
BASP1	AHCYL2	ALS2	ARG2	ALDH1A3	CBS
CA8	AK3	ANPEP	ASMTL	ALDH2	CCNB1
CAP2	AK4	AP1S3	ASS1	ALDH3A1	CD109
CAVIN1	AKR1B1	APOE	BDH1	ALOX5	CD44
CAVIN3	AKR1C2	APPL2	BIN3	ALPG	CD99
CCNB1	AKR1C3	ARHGAP29	BTBD2	ALPP	CDC123
CD109	ALCAM	ARHGAP4	CAAP1	ANK3	CDC20
CD44	ALDH1A1	ARID1A	CALB2	ANKRD22	CDC34
CD70	ALDH1A3	ASAH1	CALD1	ANO1	CEP55
CD81	ALDH2	ASPH	CAVIN2	ANXA3	CHAC2
CD99L2	ALDH3A1	ATP2B1	CBS	ANXA4	CHCHD4
CDC20	ALDH5A1	B4GALT1	CCDC117	ANXA8	COL18A1
CEND1	ALDH6A1	BAIAP2L1	CCDC25	ANXA9	COL1A2
CENPF	ALOX5	BASP1	CD99	AP1M2	COL5A2
CEP55	ALPG	CA8	CDCA7	AP1S3	CRTAP
CERS5	ALPP	CACNA2D1	CHAC2	APLP2	CTH
CES1	ANKRD22	CAV2	CHST4	APOB	CYBRD1
CES1P1	ANO1	CAVIN3	CMIP	APOBEC3F	CYP27C1
CHCHD4	ANXA10	CCDC115	COL1A2	APOL2	DES
CKB	ANXA3	CCN1	COQ8A	APPL2	DESI1
CLU	ANXA9	CCNDBP1	COQ9	ARF4	DNMBP
CMC4	AP1G2	CD47	CRAT	ARFRP1	DOCK11
COL11A1	AP1M2	CD55	CRYL1	ARHGAP18	DOP1B
COL18A1	AP3S2	CD59	CSNK1E	ARHGAP27	EHD2
COL5A2	APLP2	CD68	CTH	ARHGDIB	ENG
COMMD4	APOB	CD70	CTPS2	ARHGEF16	EPHA4
COX15	APOBEC3F	CD81	CYBRD1	ARID1A	ERAL1
CRABP2	APOBEC3G	CDH2	CYP27C1	ASAH1	ERC1
CRIP1	AQP5	CDH3	DEF6	ASPH	ERCC6L
CRTAP	ARHGAP18	CEND1	DHRS11	ASS1	ERI1
CRYBG1	ARHGAP27	CES1	DOCK11	ATL1	ERRFI1
CTBS	ARHGDIB	CES1P1	DTD1	ATP1B1	ESF1
CTDP1	ARPIN	CGN	E2F4	ATP2B1	FAIM
CUTC	ARRDC1	CHCHD7	EPB41	ATP6V0A1	FASTKD5
CYB5R2	ASS1	CKB	EPHA4	ATP9A	FECH
CYP1B1	ATL1	CLDN4	ERI1	B3GNT3	FERMT2
DBN1	ATP1B1	CLU	ERMP1	B4GALT1	FKBP10
DDX43	ATP8B1	CMC4	EXD2	BAIAP2L1	FLYWCH2
DES	ATP9A	COL11A1	FERMT1	BCL2L15	FMNL2
ECD	B3GNT3	COL18A1	FERMT2	BDH2	FTL
EEPD1	BCAM	CPD	FTH1	BET1	GK
EFHD1	BCL2L15	CPNE1	FTL	BMPR2	GLA
EHD2	BDH1	CRABP2	FYTTD1	BPGM	GOPC
EMD	BDH2	cRAP-KRT15	GABARAPL2	C11orf54	GSTT2B
ENO3	BET1	CRIP1	GBE1	C1GALT1	GTPBP6
EPDR1	BMPR2	CRYBG1	GINS2	C6orf132	HDAC6
ERAL1	BPGM	CTNNB1	GK	CAMK2G	HEATR3
ERAP2	C6orf132	CXADR	GLRX5	CAMSAP3	HINT1
ERCC6L	CAMSAP3	CYB5R2	GOLGA5	CAPN5	HOMER3
ESF1	CAPN5	CYP1B1	GPAT4	CAPS	IRAK1
FADS2	CAPS	CYP2S1	GPSM1	CARMIL1	JUN
FAM50A	CASK	DDX43	GPX1	CASK	KIF11
FBXO2	CCDC25	DERL1	GPX4	CASP7	KIF1A
FHL1	CD46	DIAPH2	GSTT2B	CCDC115	KIF20A
FKBP10	CD47	DOCK5	GTPBP6	CCN1	LARP6
FLYWCH2	CD58	DPY19L1	GUSB	CD2AP	LGALS1
FUNDC2	CD74	DSG2	HEATR3	CD46	LOXL2
G6PD	CD82	DSP	HPDL	CD47	LPXN
GDI1	CDA	DUSP23	IFIT3	CD55	LYRM7
GGA1	CDCP1	DYNLT3	IGFBP6	CD59	MAN2A1
GGPS1	CDH1	ECH1	KATNB1	CD63	MAP2K4
GLA	CEACAM5	EDARADD	KLK6	CD74	MCRIP2
GNAO1	CEACAM6	EEPD1	LIPA	CD82	ME2
GOPC	CEMIP2	EFHD1	LRRC8D	CDA	MIS18A
HMGA2	CFB	EHD4	MACROH2A2	CDCP1	MLF2
HMGB3	CGN	EMC9	MELTF	CDH1	MSN
HMOX1	CHD8	EPB41L2	MGST1	CDH2	MT1A
HPCAL1	CHMP1B	EPCAM	MKLN1	CDH3	MT1E
IGF2BP1	CIB1	EPDR1	MLF2	CEACAM5	MT1L
IPO7	CLDN1	EPPK1	MLPH	CEACAM6	MT2A
IRAK1	CLDN3	ERAP1	MT1A	CEMIP2	MT-ND1
ITGA5	CLDN4	EVPL	MT1E	CFB	MTRES1
ITPR2	CLIC5	F11R	MT1L	CGN	MYEF2
JPT1	CMIP	FADS2	MTARC2	CHKA	MYPN
KANK2	CORO2A	FHL1	NADK	CIB1	NCBP2AS2
KIF11	CPVL	FLNC	NMT2	CKMT1B	NDUFAF7
KIF16B	CREG1	FSCN1	NPEPL1	CLDN1	NFIC
KIF1A	CRIPT	G6PD	ORC6	CLDN3	NKAP
KIF3A	CTPS2	GALM	OSBPL3	CLDN4	NMT2
KIF4A	CTSE	GALNT2	P3H3	CLDN7	NSD2
L1CAM	CTSH	GALNT7	PAK2	CLMN	NT5E
LDHB	CTSS	GDF15	PALD1	CLPTM1L	OTUD5
LGALS1	CXCL5	GDI1	PALM	COG2	P3H3
LMCD1	CYBA	GGA1	PAOX	CORO2A	PALD1
LOXL2	CYP51A1	GGPS1	PCDH1	CPD	PALM
LXN	CYSRT1	GNAI1	PCK2	CPNE1	PCBP4
MAP1B	CYSTM1	GNAO1	PDCD4	CPVL	PHAX
MAP2	DAAM1	GNAQ	PHLDB2	CRABP2	PINX1
MAP3K20	DAPK1	GPRC5C	PIEZO1	cRAP-KRT15	PLIN2
MAPRE2	DBT	GULP1	PINX1	CRIP1	PODXL
ME2	DCBLD2	HEG1	PLA2G15	CSF1	POLA1
MED18	DDR1	HLA-A	PLIN2	CTNNA1	PPM1F
MED29	DDX60	HLA-B	PM20D2	CTNNB1	PRNP
MFGE8	DEF6	HLA-C	PODXL	CTSE	PSAT1
MICAL1	DENND4C	HLA-H	POLA1	CTSH	PTMS
MOSPD1	DGLUCY	HMGA2	POLE4	CTSS	PYGB
MPP1	DHRS1	ICAM1	PRPF38B	CXADR	RAB27B
MRC2	DHRS11	IFI30	PRPS2	CXCL5	RAB34
MRPS12	DHRS3	IGF2BP1	PRXL2B	CYBA	REXO4
MRTFB	DHRS4	IL18	PSD3	CYP2S1	RIPOR1
MSN	DHRS7	IMPA1	PTGES	CYSRT1	RWDD1
MSRB3	DHRS9	ITGA3	PTPRF	CYSTM1	SBNO1
MT-ND1	DMBT1	ITGA5	PTX3	DAAM1	SELENOH
MTRES1	DNAJA4	ITGA6	RAB27B	DAPK1	SEPHS1
MYEF2	DOCK9	ITGAV	RAD51AP1	DCBLD2	SERPINB8
MYPN	DPP7	ITGB5	RANBP6	DCUN1D3	SGSH
NDUFAF7	DPYSL3	JUP	REEP4	DDAH1	SKA3
NES	DTX3L	KBTBD2	REXO4	DDR1	SLC25A29
NEXN	DUSP3	KCNAB2	RNASET2	DDX60	SMC6
NFIC	EFNB2	KRT19	SELENOH	DGLUCY	SMS
NKRF	ELMO3	L1CAM	SEPHS1	DHCR24	SOGA1
NME4	EML2	LAMA5	SERPINB8	DHRS3	SOX9
NMRAL1	ENPP4	LAMB1	SERPINB9	DHRS9	SPC24
NSRP1	EPB41L1	LAMC1	SGO2	DMAC2L	SPRY2
NT5DC1	EPCAM	LDHB	SLC25A29	DMBT1	SPRY4
NUDT2	EPPK1	LENG1	SMARCA4	DNAJC5	SRGAP2
OCRL	EPS8L1	LGALS3BP	SOX9	DOCK5	STK17A
OSBPL10	EPS8L3	LMCD1	SPRY2	DOCK9	STMN3
OSTM1	ERBB2	LPCAT2	SRR	DPY19L1	STOML2
P3H2	ERN2	LPGAT1	STARD7	DSG2	STXBP1
P3H4	ESRP1	LRRC20	SUV39H1	DSP	SUV39H1
P4HA2	ETHE1	LSR	SYNJ1	DUOX2	SYT1
PABIR2	ETV6	LUZP1	TBC1D2	DUSP23	TACC2
PADI2	EXD2	LXN	TCF25	DYNLT3	TAGLN
PAK4	F3	MAP1B	TFAP2A	EHD4	TASOR2
PCBD2	FAM107B	MAP2	TGM2	ELF1	TBC1D13
PDE5A	FAM83H	MAP3K20	TK2	ELMO3	TCEAL4
PHAX	FBLIM1	MAPRE2	TM4SF18	ENPP4	TFAP2A
PHLDA2	FBP1	MARCKS	TMEM9	EPB41L1	TM4SF18
PIP4P2	FCGBP	MCAM	TNFRSF6B	EPCAM	TNFRSF6B
PPP1R14A	FCGRT	MDC1	TP63	EPPK1	TP53
PRAF2	FERMT1	MED29	TRIP6	EPS8L1	TP63
PRCP	FKBP11	MESD	TSPAN1	EPS8L2	TPP1
PRKCA	FNTB	MET	TUBB2A	EPS8L3	TUBB2A
PTK7	FTH1	MFGE8	TXLNG	ERBB2	TXLNG
PTMS	FUT8	MICAL1	UAP1	ERLEC1	TXNL1
RAB34	FXYD3	MICAL2	UHRF2	ERN2	TYMS
RABIF	FYCO1	MISP	WARS1	ERO1A	UAP1
RBM3	GABARAPL2	MOSPD1	WDR70	ESRP1	UBA1
RHOG	GALC	MPP1	WDR91	ESRP2	UBP1
RHPN2	GALNT12	MRPS33	ZMIZ2	ETV6	UQCRH
RRM2B	GALNT3	MRTFB		EVPL	USP11
RRP8	GALNT4	MSRB3		F11R	VARS2
RTL8A	GAN	MYD88		F3	WRAP53
RTN4IP1	GATM	MYO1B		FAM107B	WWTR1
RWDD1	GBP2	MYO1E		FAM174B	XRCC4
SAMD4B	GCNT3	NES		FAM83H	ZMIZ2
SBNO1	GCSH	NEU1		FARP1	ZMYM3
SEC63	GDA	NEXN		FBP1
SEMA4B	GDPD3	NFKBIB		FCGBP
SERPINE1	GLB1L2	NME3		FCGRT
SGSH	GLS2	NNT		FKBP11
SKIC2	GLUL	NRP1		FLNB
SKIC3	GNPNAT1	OAS3		FUCA1
SLC16A3	GOLGA5	OGFOD3		FUT8
SLC26A2	GOLM1	OS9		FXYD3
SLC29A1	GPAT4	OSBPL10		GALM
SLC35F2	GPRC5B	OSTF1		GALNT12
SLC9A6	GPX1	P3H2		GALNT3
SMAD2	GRB7	PABIR2		GALNT4
SMARCD1	GSTM3	PADI2		GALNT6
SMTN	GSTM4	PAK1		GALNT7
SNCA	GSTZ1	PAPSS2		GATA3
SPATS2	H1-0	PARD6B		GATM
SPC24	HID1	PDE5A		GBP2
SRGAP2	HK2	PDLIM1		GCNT3
STOM	HKDC1	PDP1		GDA
STXBP1	HLA-B	PEG10		GDAP1
SUPT5H	HMGCS1	PGM2L1		GDF15
SYNM	HNMT	PHLDA2		GDPD3
SYTL2	HOOK1	PIGO		GFPT1
TACC2	HPDL	PLEKHF1		GLB1L2
TBCB	HPGD	PLEKHF2		GLCE
TBCE	HSD17B2	PLEKHG2		GLS2
TCEAL1	IDH1	PLOD2		GLUL
TFB1M	IFI16	PMM2		GMPPA
TIMM21	IFIT2	PMS2		GMPPB
TIMM50	IFIT3	POMT2		GNAQ
TIMM8A	IFNGR1	PPL		GNE
TPP1	IGFBP3	PPP1R13L		GNG12
TPX2	IL1RN	PPP1R14A		GOLM2
TRIM21	IL2RG	PPP3CA		GPR107
TRPV2	INPP1	PRKACB		GPRC5B
TUBA1A	INPP4B	PRKAG1		GPRC5C
UBE2S	ITGB8	PRKCA		GRB7
UPP1	ITM2B	PSMB8		GSDMD
VIM	ITM2C	PSMB9		GSTM3
VRK2	ITPK1	PTDSS2		GSTM4
VWA1	KCNK1	PTK7		GULP1
ZC3H7B	KIAA1217	PYCARD		HGFAC
ZNF593	KLHDC7A	QNG1		HID1
	KRT13	RAB2B		HIP1R
	KRT17	REEP3		HKDC1
	KRT23	RHPN2		HLA-A
	KRT7	RIGI		HLA-B
	KRT72	RTKN		HLA-C
	KRTCAP3	SAMD4B		HLA-DRA
	KYNU	SARS2		HLA-E
	L1RE1	SCRN1		HLA-H
	LAD1	SEMA4B		HMGA2
	LAMB2	SFN		HMGCS1
	LAMB3	SFXN3		HNMT
	LAMC2	SH3BGRL		HOOK1
	LAPTM4A	SH3BP4		HPGD
	LAPTM4B	SHTN1		HSD17B2
	LCN2	SKIC2		HSD17B8
	LCP1	SKIC3		HSPA2
	LGALS3BP	SLC12A7		ICAM1
	LGALS4	SLC16A3		IDH1
	LITAF	SLC26A2		IFI16
	LMO7	SLC35F2		IFI30
	LMTK2	SMARCB1		IFIT1
	LOXL4	SMTN		IFIT2
	LRATD2	SNCA		IFNGR1
	LRP10	SORL1		IGF2BP1
	LZTFL1	SPART		IGFBP3
	MAB21L4	SPINT2		IL18
	MACC1	SQLE		IL1RN
	MACROH2A2	SQOR		IL6ST
	MAFF	SQSTM1		INPP1
	MAL2	STOM		INPP4B
	MAOA	STXBP2		IREB2
	MAP4K4	SUPT5H		ISG15
	MAP4K5	SYNJ2		ITFG1
	MAP7	SYNM		ITGA3
	MAPK13	SYTL2		ITGA6
	MAX	TAP1		ITGAV
	MELTF	TAP2		ITGB5
	MFSD1	TAX1BP1		ITGB8
	MFSD6	TBC1D8		ITM2B
	MGLL	TES		ITM2C
	MGST1	TGFBI		JAK1
	MGST2	TIMM50		JUP
	MINDY2	TJP2		KBTBD2
	MISP	TMEM199		KCNK1
	MLPH	TMEM30A		KIAA0319L
	MLYCD	TNFAIP2		KIAA1217
	MME	TP53I11		KIAA1522
	MPZL2	TPBG		KLHDC7A
	MST1R	TPRG1L		KRT13
	MTARC2	TRIM16		KRT17
	MUC1	TRIM21		KRT19
	MUC20	TRIM47		KRT23
	MUC4	TRIP4		KRT7
	MUC5AC	TRPV2		KRT72
	MVD	TSPAN13		KRTCAP3
	MYH14	TSPAN15		KYNU
	MYO1D	TSPYL5		LACTB2
	MYO5C	TUBAL3		LAD1
	NAGLU	TYMP		LAMA5
	NAPRT	UBR1		LAMB1
	NAT1	UCKL1		LAMB2
	NBEAL2	UGDH		LAMB3
	NBR1	UPP1		LAMC2
	NCOA4	VAMP8		LAMTOR5
	NDFIP1	VAPB		LAPTM4A
	NDFIP2	VPS26C		LAPTM4B
	NDRG1	VPS35L		LCN2
	NDRG2	VPS37B		LCP1
	NISCH	YBX2		LDAF1
	NLRP2	ZC3H7B		LDLR
	NPEPL1	ZNF185		LEMD3
	NUBPL			LGALS3BP
	NUDT4			LGALS4
	OASL			LGALS9
	OPLAH			LITAF
	OSBPL2			LMTK2
	OSBPL3			LOXL4
	OXR1			LPCAT2
	P2RX4			LRATD2
	PADI1			LRP10
	PALM3			LRRC1
	PARP14			LSR
	PARS2			LXN
	PATJ			LYPD2
	PCDH1			LZTFL1
	PDCD4			MAB21L4
	PDLIM5			MACC1
	PGPEP1			MAFF
	PHF2			MAL2
	PHLDB2			MANF
	PIEZO1			MAOA
	PIGR			MAP7
	PKP2			MAPK13
	PLA2G4A			MARCKS
	PLAAT3			MESD
	PLAT			MET
	PLAUR			MFGE8
	PLD3			MFSD1
	PLEKHA6			MFSD6
	PLEKHA7			MFSD8
	PLEKHB2			MGAT5
	PLLP			MGLL
	PLPP3			MGST1
	PLSCR1			MGST2
	PLXNB2			MICAL2
	PM20D2			MINDY2
	PMEPA1			MISP
	PNKD			MLKL
	PNKP			MLYCD
	POF1B			MME
	POLB			MPZL2
	PROM1			MSMO1
	PROM2			MST1R
	PRPF38B			MTFP1
	PRR15			MUC1
	PRSS2			MUC13
	PRSS8			MUC20
	PRTFDC1			MUC4
	PRXL2B			MUC5AC
	PSEN1			MYD88
	PSMB10			MYH14
	PTER			MYO1B
	PTGES			MYO1D
	PTGFRN			MYO1E
	PTPRF			MYO5C
	PTPRH			NAPRT
	PTTG1IP			NBEAL2
	PYGL			NCOA4
	RAB11FIP1			NDFIP1
	RAB17			NDFIP2
	RAB20			NDRG1
	RAB25			NDRG2
	RAB27A			NLRP2
	RAB43			NME7
	RAC2			NMES1
	RAI14			NNT
	RASA1			NUBPL
	RBM47			NUCB1
	RDH10			OAS3
	REEP6			OASL
	RHOD			OCIAD2
	RNASE1			ORMDL2
	RNASET2			ORMDL3
	RNF13			OS9
	RNF149			OSTF1
	RNF170			OXR1
	RPIA			P2RX4
	RPL22L1			P4HTM
	RPS27L			PADI1
	S100A14			PAK1
	S100A16			PALLD
	S100P			PALM3
	SAA1			PALS1
	SAMD9			PAPSS2
	SARG			PARD6B
	SAV1			PATJ
	SCD5			PAWR
	SCEL			PDE4DIP
	SCIN			PDLIM1
	SDC4			PDP1
	SDCBP			PDXDC1
	SDCBP2			PEG10
	SERINC3			PFKFB2
	SERINC5			PGM2L1
	SERPINB1			PGPEP1
	SERPINB5			PIGR
	SERPINB9			PIP4K2C
	SFT2D3			PKLR
	SH2D3A			PKP2
	SH3BGRL2			PLA2G4A
	SH3BP1			PLAAT3
	SLC16A7			PLAT
	SLC1A3			PLEC
	SLC27A2			PLEKHA6
	SLC2A1			PLEKHA7
	SLC2A10			PLEKHB2
	SLC2A6			PLEKHF1
	SLC33A1			PLEKHF2
	SLC35C1			PLLP
	SLC37A2			PLOD2
	SLC43A3			PLPP3
	SLC44A1			PLS1
	SLC44A2			PLSCR1
	SLC44A4			PLXNB2
	SLFN5			PMEPA1
	SLPI			PML
	SMARCA4			PMM2
	SNCG			PNKD
	SNX18			POF1B
	SORT1			POLB
	SP100			POMGNT2
	SPINT1			PON2
	SPTBN2			PPL
	SQLE			PPM1A
	SRD5A3			PPP1R13L
	ST14			PPP1R1B
	STAP2			PPP3CA
	STARD10			PRKACB
	STARD7			PRKAG1
	STAT6			PRKCD
	STEAP2			PROM1
	STEAP4			PROM2
	STING1			PRR15
	STK11IP			PRSS8
	STK39			PSEN1
	STS			PSMB10
	STX16			PSMB8
	STX17			PSMB9
	SYK			PTGES
	SYTL1			PTGFRN
	TACSTD2			PTK2B
	TAX1BP1			PTPRH
	TC2N			PTPRK
	TCF25			PYCARD
	TESC			QNG1
	TFF2			QSOX1
	TGFBR2			RAB11FIP1
	TGM2			RAB17
	THBS1			RAB20
	THEM6			RAB27A
	TINAGL1			RAB8B
	TJP2			RAC2
	TJP3			RAI14
	TK2			RASA1
	TLR3			RBM47
	TM9SF1			RDH10
	TMBIM1			REEP3
	TMC4			RHOB
	TMEM238			RHOD
	TMEM30B			RNASE1
	TMEM35B			RNF13
	TMEM51			RNF149
	TMEM59			RNF170
	TMEM62			RPL22L1
	TMEM63A			RTKN
	TMOD3			RXRA
	TMPRSS2			S100A14
	TMT1A			S100P
	TNFRSF10B			SAA1
	TNFRSF21			SAMD9
	TNIP1			SARG
	TNS4			SAV1
	TPD52L1			SBF1
	TRIP6			SCEL
	TRPM4			SCIN
	TSPAN1			SCRN1
	TSPAN14			SCRN2
	TSPAN6			SDC4
	TSPAN8			SDCBP2
	TST			SDR16C5
	TTYH3			SEC24D
	UBE2L6			SEL1L
	UGT1A10			SEMA3C
	UGT1A6			SERINC3
	UGT1A8			SERINC5
	UGT8			SERPINB1
	ULBP2			SERPINB5
	UNC13D			SEZ6L2
	VANGL1			SFN
	VEZT			SFXN3
	VIL1			SGPL1
	VILL			SH2D3A
	VPS13C			SH2D4A
	VPS45			SH3BGRL
	WDR70			SH3BGRL2
	WFDC2			SH3BP1
	ZDHHC20			SH3BP4
				SHTN1
				SLC11A2
				SLC12A2
				SLC12A7
				SLC16A7
				SLC1A3
				SLC1A4
				SLC27A2
				SLC2A1
				SLC2A10
				SLC2A6
				SLC33A1
				SLC35A2
				SLC35C1
				SLC37A2
				SLC39A11
				SLC43A3
				SLC44A1
				SLC44A2
				SLC44A4
				SLC46A1
				SLCO4A1
				SLFN11
				SLFN5
				SLPI
				SMARCA2
				SMARCB1
				SNCG
				SOD2
				SORL1
				SORT1
				SPAG1
				SPINT1
				SPINT2
				SPPL2A
				SPRYD7
				SPTAN1
				SPTBN1
				SPTBN2
				SQLE
				SQSTM1
				SSH3
				ST14
				ST3GAL4
				STAP2
				STARD10
				STBD1
				STEAP2
				STEAP4
				STING1
				STK39
				STS
				STXBP2
				SYK
				SYNGR2
				SYTL1
				SYVN1
				TACSTD2
				TAP1
				TAP2
				TAX1BP1
				TBC1D17
				TC2N
				TCEA3
				TDRD7
				TES
				TESC
				TEX264
				TFF2
				TGFBR2
				THBS1
				THEM6
				TINAGL1
				TJP1
				TJP2
				TJP3
				TLN2
				TLR3
				TM9SF2
				TMBIM1
				TMC4
				TMEM101
				TMEM199
				TMEM238
				TMEM35B
				TMEM51
				TMEM59
				TMEM63A
				TMEM87A
				TMPRSS2
				TMT1A
				TMT1B
				TMX2
				TNFAIP2
				TNFRSF10D
				TNFRSF21
				TNIP1
				TNS4
				TP53I11
				TP53RK
				TPBG
				TPCN1
				TPRG1L
				TRAM1
				TRIM16
				TRIM4
				TRIP4
				TRPM4
				TSC22D4
				TSPAN13
				TSPAN14
				TSPAN15
				TSPAN6
				TSPAN8
				TTYH3
				TUBAL3
				TYMP
				UBA7
				UBE2L6
				UBR1
				UGDH
				UGT1A10
				UGT1A6
				UGT1A8
				UGT8
				ULBP2
				UNC13D
				UPP1
				VAMP8
				VANGL1
				VAPB
				VIL1
				VILL
				VPS13C
				VPS50
				WDFY1
				WFDC2
				XDH
				YIPF3
				YIPF4
				ZDHHC20
				ZNF185
				ZNF592

### Sheet: CAPAN-1 vs PANC-1 down
Gene Set	Description	Size	Expect	Ratio	P Value	FDR	-log(p-value)
R-HSA-194315	Signaling by Rho GTPases	706	91722	27256	3.8271e-06	0.0037658	-5.41713
R-HSA-109582	Hemostasis	621	80679	28508	4.7202e-06	0.0037658	-5.32604
R-HSA-9716542	Signaling by Rho GTPases, Miro GTPases and RHOBTB3	722	93800	26652	5.6856e-06	0.0037658	-5.24522
R-HSA-9012999	RHO GTPase cycle	449	58333	30857	2.0002e-05	0.0099358	-4.69893
R-HSA-983189	Kinesins	59	0.76651	78277	0.00011071	0.037966	-3.95581
R-HSA-8941332	RUNX2 regulates genes involved in cell migration	8	0.10393	28865	0.00011464	0.037966	-3.94066
R-HSA-1474290	Collagen formation	90	11693	59867	0.00016396	0.04654	-3.78526

### Sheet: CAPAN-1 vs PANC-1 up
Gene Set	Description	Size	Expect	Ratio	P Value	FDR	-log(p-value)
R-HSA-556833	Metabolism of lipids	746	21552	22271	0.0011337	7.5088e-05	2.9455
R-HSA-168249	Innate Immune System	1068	30855	20094	0.00055564	5.5203e-05	3.25521
R-HSA-5362517	Signaling by Retinoic Acid	43	12423	56347	0.0002071	0.041152	3.68382
R-HSA-8957322	Metabolism of steroids	155	44781	31264	0.0001565	0.034551	3.80549
R-HSA-5083625	Defective GALNT3 causes HFTC	18	0.52003	96148	0.00012257	0.030444	3.91162
R-HSA-5083636	Defective GALNT12 causes CRCS1	18	0.52003	96148	0.00012257	0.030444	3.91162
R-HSA-913709	O-linked glycosylation of mucins	64	18490	48675	8.5153e-05	0.0282	4.0698
R-HSA-8978868	Fatty acid metabolism	177	51137	31289	5.3118e-05	0.021109	4.27476
R-HSA-5365859	RA biosynthesis pathway	22	0.6356	11013	1.8463e-06	0.00091713	5.7337
R-HSA-6798695	Neutrophil degranulation	480	13868	31008	2.7437e-07	0.00054517	6.56166

### Sheet: MIA PaCa-2 vs PANC-1 down
Gene Set	Description	Size	Expect	Ratio	P Value	FDR	-log(p-value)
R-HSA-9012999	RHO GTPase cycle	449	81584	30643	5.702e-07	0.00068433	-6.24397
R-HSA-3000157	Laminin interactions	30	0.54511	12841	8.409e-07	0.00068433	-6.07526
R-HSA-3000171	Non-integrin membrane-ECM interactions	59	10720	83952	1.0332e-06	0.00068433	-5.98582
R-HSA-216083	Integrin cell surface interactions	85	15445	64747	2.999e-06	0.0012079	-5.52302
R-HSA-1236975	Antigen processing-Cross presentation	105	19079	57656	3.0396e-06	0.0012079	-5.51718
R-HSA-194315	Signaling by Rho GTPases	706	12828	23386	1.0831e-05	0.0031767	-4.96533
R-HSA-983170	Antigen Presentation: Folding, assembly and peptide loading of class I MHC	29	0.52694	11387	1.1191e-05	0.0031767	-4.95113
R-HSA-8874081	MET activates PTK2 signaling	30	0.54511	11007	1.3779e-05	0.0034223	-4.86078
R-HSA-9716542	Signaling by Rho GTPases, Miro GTPases and RHOBTB3	722	13119	22868	1.6711e-05	0.0036895	-4.777
R-HSA-445144	Signal transduction by L1	21	0.38158	13104	3.0251e-05	0.0054128	-4.51926
R-HSA-351906	Apoptotic cleavage of cell adhesion proteins	11	0.19987	20013	3.1588e-05	0.0054128	-4.50048
R-HSA-1474244	Extracellular matrix organization	300	54511	31187	3.2689e-05	0.0054128	-4.4856
R-HSA-1236974	ER-Phagosome pathway	90	16353	55035	3.5741e-05	0.0054628	-4.44683
R-HSA-6798695	Neutrophil degranulation	480	87217	25224	5.9715e-05	0.0084753	-4.22392
R-HSA-8980692	RHOA GTPase cycle	147	26710	41183	7.4309e-05	0.0098434	-4.12896
R-HSA-8875878	MET promotes cell motility	41	0.74498	80539	8.8355e-05	0.010973	-4.05377
R-HSA-1500931	Cell-Cell communication	153	27800	39568	0.0001066	0.012459	-3.97224
R-HSA-109582	Hemostasis	621	11284	22156	0.00014927	0.016477	-3.82603
R-HSA-202733	Cell surface interactions at the vascular wall	137	24893	40172	0.00019404	0.020293	-3.71211
R-HSA-446728	Cell junction organization	115	20896	43071	0.00024091	0.023934	-3.61815
R-HSA-9013026	RHOB GTPase cycle	70	12719	55035	0.00026798	0.025356	-3.5719
R-HSA-373760	L1CAM interactions	119	21623	41623	0.00031134	0.02812	-3.50677
R-HSA-9013106	RHOC GTPase cycle	74	13446	52060	0.00037844	0.032694	-3.422
R-HSA-168249	Innate Immune System	1068	19406	18036	0.00040128	0.033223	-3.39655
R-HSA-9818032	NFE2L2 regulating MDR associated enzymes	9	0.16353	18345	0.00045792	0.036326	-3.33921
R-HSA-9755511	KEAP1-NFE2L2 pathway	126	22895	39311	0.00047532	0.036326	-3.32301
R-HSA-382556	ABC-family proteins mediated transport	103	18715	42746	0.00056165	0.040081	-3.25053
R-HSA-6806834	Signaling by MET	79	14355	48765	0.0005648	0.040081	-3.24811
R-HSA-399997	Acetylcholine regulates insulin secretion	10	0.1817	16511	0.00064543	0.044223	-3.19015

### Sheet: MIA PaCa-2 vs CAPAN-1 down
Gene Set	Description	Size	Expect	Ratio	P Value	FDR	-log(p-value)
R-HSA-6798695	Neutrophil degranulation	480	18316	30029	1.4459e-13	2.8731e-10	-12.8399
R-HSA-168249	Innate Immune System	1068	40752	20367	1.4263e-10	1.4171e-07	-9.84579
R-HSA-1500931	Cell-Cell communication	153	58381	39396	1.61e-08	1.0663e-05	-7.79317
R-HSA-913709	O-linked glycosylation of mucins	64	24421	57328	9.342e-08	4.6406e-05	-7.02956
R-HSA-3000171	Non-integrin membrane-ECM interactions	59	22513	57745	2.4676e-07	9.8062e-05	-6.60773
R-HSA-111465	Apoptotic cleavage of cellular proteins	38	14500	68966	1.0649e-06	0.00033199	-5.97269
R-HSA-351906	Apoptotic cleavage of cell adhesion proteins	11	0.41973	14295	1.1696e-06	0.00033199	-5.93196
R-HSA-446728	Cell junction organization	115	43881	38741	1.5606e-06	0.0003876	-5.80671
R-HSA-877300	Interferon gamma signaling	96	36631	40949	3.1745e-06	0.00070085	-5.49832
R-HSA-5173105	O-linked glycosylation	112	42736	37439	4.9995e-06	0.00099341	-5.30107
R-HSA-1236975	Antigen processing-Cross presentation	105	40065	37439	9.8661e-06	0.0017822	-5.00585
R-HSA-1474244	Extracellular matrix organization	300	11447	24460	1.114e-05	0.0017946	-4.95311
R-HSA-3000157	Laminin interactions	30	11447	69886	1.1741e-05	0.0017946	-4.93029
R-HSA-9012999	RHO GTPase cycle	449	17133	21012	1.9526e-05	0.0027713	-4.70939
R-HSA-75153	Apoptotic execution phase	52	19842	50398	2.2079e-05	0.0029247	-4.65602
R-HSA-421270	Cell-cell junction organization	88	33579	38715	2.675e-05	0.0032984	-4.57268
R-HSA-6806942	MET Receptor Activation	6	0.22895	17471	2.9496e-05	0.0032984	-4.53024
R-HSA-1236977	Endosomal/Vacuolar pathway	11	0.41973	11912	3.0166e-05	0.0032984	-4.52048
R-HSA-909733	Interferon alpha/beta signaling	77	29381	40842	3.1539e-05	0.0032984	-4.50115
R-HSA-5083625	Defective GALNT3 causes HFTC	18	0.68684	87357	3.7402e-05	0.0035389	-4.42711
R-HSA-5083636	Defective GALNT12 causes CRCS1	18	0.68684	87357	3.7402e-05	0.0035389	-4.42711
R-HSA-6806834	Signaling by MET	79	30144	39808	4.1022e-05	0.003705	-4.38698
R-HSA-5083632	Defective C1GALT1C1 causes TNPS	19	0.72499	82759	5.2914e-05	0.0045713	-4.27643
R-HSA-983170	Antigen Presentation: Folding, assembly and peptide loading of class I MHC	29	11066	63259	8.4312e-05	0.0067011	-4.07411
R-HSA-420029	Tight junction interactions	29	11066	63259	8.4312e-05	0.0067011	-4.07411
R-HSA-913531	Interferon Signaling	269	10264	23382	9.6825e-05	0.0073996	-4.01401
R-HSA-8874081	MET activates PTK2 signaling	30	11447	61150	0.0001064	0.0078301	-3.97306
R-HSA-3781865	Diseases of glycosylation	144	54947	29119	0.00011822	0.0083893	-3.92731
R-HSA-8875878	MET promotes cell motility	41	15645	51136	0.00013259	0.0090845	-3.87749
R-HSA-109582	Hemostasis	621	23696	17725	0.00020703	0.013712	-3.68397
R-HSA-202733	Cell surface interactions at the vascular wall	137	52276	28694	0.0002259	0.014194	-3.64608
R-HSA-9006934	Signaling by Receptor Tyrosine Kinases	526	20071	18435	0.00023282	0.014194	-3.63298
R-HSA-556833	Metabolism of lipids	746	28466	16863	0.00023574	0.014194	-3.62757
R-HSA-446203	Asparagine N-linked glycosylation	304	11600	21552	0.0002517	0.01471	-3.59912
R-HSA-977068	Termination of O-glycan biosynthesis	25	0.95394	62897	0.00028428	0.016139	-3.54625
R-HSA-216083	Integrin cell surface interactions	85	32434	33915	0.00036689	0.020251	-3.43546
R-HSA-6809371	Formation of the cornified envelope	129	49223	28442	0.00039761	0.021353	-3.40054
R-HSA-3000170	Syndecan interactions	27	10303	58238	0.00044537	0.023288	-3.35128
R-HSA-8852405	Signaling by MST1	5	0.19079	15724	0.00052087	0.025874	-3.28327
R-HSA-446205	Synthesis of GDP-mannose	5	0.19079	15724	0.00052087	0.025874	-3.28327
R-HSA-382551	Transport of small molecules	727	27741	16222	0.0008479	0.03744	-3.07166
