## Supplementary file 3 for "Biases in the Parsortix® system observed with pancreatic cancer cell lines": Supplementary file 3.xlsx

### Sheet: Data Figure 4A 
Replicate	Date	Cell line	Color	Count well 1	Count well 2	Count well 3	Count well 4	Count well 5	Count well 6	Average spiked in	SD	CV	Counts cassette	Recovery rates
1	2023-05-02	CAPAN-1	Green	111	98	98	102	94	101	100.667	5.78504	5.74673	42	41.7219
		PANC-1	Deep Red	87	106	85	111	91	94	95.6667	10.5388	11.0162	45	47.0383
		MIA-PaCa-2	Blue	57	58	63	65	49	43	55.8333	8.4004	15.0455	20	35.8209
2	2023-06-29	CAPAN-1	Deep Red	114	64	71	86	76	73	80.6667	17.84	22.1157	60	74.3802
		PANC-1	Blue	124	79	74	82	77	66	83.6667	20.5004	24.5025	66	78.8845
		MIA-PaCa-2	Green	100	58	77	89	85	69	79.6667	14.9622	18.781	21	26.3598
3	2023-08-24	CAPAN-1	Deep Red	88	84	106	73	84	86	86.8333	10.7409	12.3695	46	52.975
		PANC-1	Blue	132	117	101	147	92	108	116.167	20.41	17.5696	75	64.5624
		MIA-PaCa-2	Green	116	123	105	110	114	101	111.5	7.91833	7.10164	45	40.3587
4	2023-09-01	CAPAN-1	Green	99.5	79	84	89.5	96	113	93.5	12.1573	13.0025	87.5	93.5829
		PANC-1	Deep Red	98.5	74.5	84	85	96	64	83.6667	12.9987	15.5363	56.5	67.5299
		MIA-PaCa-2	Blue	97.5	75.5	62.5	84	72.5	59	75.1667	14.1833	18.8692	20.5	27.2727
5	2023-09-04	CAPAN-1	Blue	68.5	53	62.5	57.5	50.5	38.5	55.0833	10.4039	18.8876	31	56.2784
		PANC-1	Green	119	86.5	89	78	85	93.5	91.8333	14.2501	15.5174	67.5	73.5027
		MIA-PaCa-2	Deep Red	124	95	102.5	97	109.5	107.5	105.917	10.5139	9.92656	21	19.8269
6	2023-09-05	CAPAN-1	Green	78.5	76.5	69	69	80.5	46	69.9167	12.6705	18.1223	39.5	56.4958
		PANC-1	Deep Red	109.5	82	85	81.5	74.5	61.5	82.3333	15.7565	19.1374	50	60.7287
		MIA-PaCa-2	Blue	102	108.5	88.5	89.5	72	71	88.5833	15.2428	17.2073	42	47.413

### Sheet: Data Figure 4B
Replicate	Date	Cell line	Color	Count well 1	Count well 2	Count well 3	Count well 4	Count well 5	Count well 6	Average spiked in	SD	CV	Counts cassette	Recovery rates
1	2024-04-14	MCF iZEB1 + DOX	Blue	70	72	76	83	73	61	72.5	7.23187	9.975	20	27.5862
		MCF iZEB1 + DOX	Green	78	94	84	84	81	77	83	6.13188	7.38781	24	28.9157
2	2024-04-19	MCF iZEB1 - DOX	Green	65	80	101	74	65	108	82.1667	18.3458	22.3275	41	49.8986
		MCF iZEB1 + DOX	Deep Red	120	105	121	100	89	116	108.5	12.724	11.7272	22	20.2765
3	2024-04-24	MCF iZEB1 - DOX	Blue	56	42	48	75	62	62	57.5	11.6576	20.2741	20	34.7826
		MCF iZEB1 + DOX	Green	86	89	81	93	77	86	85.3333	5.68038	6.65669	28	32.8125
4	2024-05-07	MCF iZEB1 - DOX	Blue	35	27	31	43	33	36	34.1667	5.38207	15.7524	18	52.6829
		MCF iZEB1 + DOX	Green	73	49	64	70	61	69	64.3333	8.6641	13.4675	25	38.8601
		MCF iZEB1 + DOX	Deep Red	99	86	82	89	89	89	89	5.62139	6.31617	32	35.9551
5	2024-05-16	MCF iZEB1 - DOX	Blue	97	80	61	103	101	92	89	15.9875	17.9635	44	49.4382
		MCF iZEB1 - DOX	Green	91	63	61	83	63	74	72.5	12.3895	17.089	37	51.0345
		MCF iZEB1 + DOX	Deep Red	101	101	89	109	95	89	97.3333	7.84007	8.05486	35	35.9589
